# Tyrosine phosphorylation coupling of one carbon metabolism and virulence in an endogenous pathogen

**DOI:** 10.1101/2025.03.11.642667

**Authors:** Kendall S. Stocke, Satya D. Pandey, Shunying Jin, John D. Perpich, Lan Yakoumatos, Hirotaka Kosaki, Daniel W. Wilkey, Zackary R. Fitzsimonds, Aruna Vashishta, Ian Snider, Mukesh K. Sriwastva, Hong Li, Jiu-Zhen Jin, Daniel P. Miller, Michael L. Merchant, Juhi Bagaitkar, Silvia M. Uriarte, Jan Potempa, Richard J. Lamont

## Abstract

Endogenous pathogens can constrain virulence to ensure survival in the host. Pathogenic state can be controlled by metabolic responses to the prevailing microenvironment; however, the coupling and effector mechanisms are not well understood. Flux through the One Carbon Metabolism (OCM) pathway can modulate virulence of the oral pathobiont *Porphyromonas gingivalis*, and here we show that this is controlled by tyrosine phosphorylation-dependent differential partitioning of gingipain proteases. The OCM essential precursor pABA inhibits the low molecular weight tyrosine phosphatase Ltp1, and consequently relieves inhibition of its cognate kinase, Ptk1. We found that in the absence of pABA, reduced Ptk1 kinase activity blocks extracellular release of gingipains. Surface retention of gingipains confers resistance to neutrophil mobilization and killing, and virulence in animal models of disease is elevated. Reciprocally, Ptk1 and gingipains are required for maximal flux through OCM, and Ptk1 can phosphorylate the OCM pathway enzymes GlyA and GcvT. Further, ALP, an alkaline phosphatase involved in synthesis of DHPPP, which combines with pABA to make DHP, is phosphorylated and activated by Ptk1. We propose, therefore, that although the primary function of Ptk1 is to maintain OCM balance, it mechanistically couples metabolism with tunable pathogenic potential through directing the location of proteolytic virulence factors.
