## Supplemental Data Table S3 for "Tyrosine phosphorylation coupling of one carbon metabolism and virulence in an endogenous pathogen"

### Sheet: Title
			Identification of Ptk1 binding proteins by immunoprecipitation and MS/MS

### Sheet: proteins - ptk1FLAG
			Proteins from Δptk1+ptk1:FLAG
Protein Group	Protein ID	Accession	Description	Gene Name	Protein ID Confidence (-10lgP)	Avg. Mass	Coverage (%)	#Peptides	#Unique
1	1	tr|B2RIN4|B2RIN4_PORG3	Indolepyruvate oxidoreductase subunit IorA	PGN_0710	435.72	58359	40	51	51
3	2	tr|B2RKM5|B2RKM5_PORG3	Delta-1-pyrroline-5-carboxylate dehydrogenase	PGN_1401	287.43	60051	22	17	17
5	4	sp|B2RL52|EFTU_PORG3	Elongation factor Tu	tuf	252.86	43669	17	9	9
6	3	sp|B2RKJ1|DHE2_PORG3	NAD-specific glutamate dehydrogenase	gdh	242.89	49199	16	8	8
2	16	tr|B2RIN3|B2RIN3_PORG3	Putative indolepyruvate ferredoxin oxidoreductase beta subunit	PGN_0709	234.63	21080	27	9	9
12	5	tr|B2RJZ6|B2RJZ6_PORG3	Acyl-CoA dehydrogenase short-chain specific	PGN_1172	228.2	41941	17	6	6
9	7	tr|B2RKS9|B2RKS9_PORG3	Uncharacterized protein	PGN_1455	196.81	115324	6	6	6
7	13	sp|B2RLZ6|RS12_PORG3	30S ribosomal protein S12	rpsL	194.36	14797	36	5	5
4	6	sp|B2RLK2|KGP_PORG3	Lys-gingipain	kgp	188.04	187261	6	11	7
17	18	tr|B2RH47|B2RH47_PORG3	Glyceraldehyde-3-phosphate dehydrogenase	PGN_0173	187.82	36015	9	3	3
11	8	tr|B2RL03|B2RL03_PORG3	Putative oxidoreductase	PGN_1529	178.44	37071	14	6	6
22	23	tr|B2RLA5|B2RLA5_PORG3	Piutative DNA-binding protein histone-like family	PGN_1631	174.17	18250	29	3	3
14	10	sp|B2RGR2|GLYA_PORG3	Serine hydroxymethyltransferase	glyA	173.98	46674	8	4	4
24	50	tr|B2RLE4|B2RLE4_PORG3	Uncharacterized protein	PGN_1670	170.21	21928	26	3	3
23	14	tr|B2RJH5|B2RJH5_PORG3	Uncharacterized protein	PGN_1001	168.11	38345	10	3	3
20	24	tr|B2RHE6|B2RHE6_PORG3	Uncharacterized protein	PGN_0272	167.29	33590	15	3	3
36	36	sp|B2RID6|SERC_PORG3	Phosphoserine aminotransferase	serC	158.06	40174	6	2	2
30	27	sp|B2RLW7|RS11_PORG3	30S ribosomal protein S11	rpsK	153.15	13832	23	3	3
18	12	tr|B2RI21|B2RI21_PORG3	Fumarate reductase flavoprotein subunit	PGN_0497	142.63	72365	6	4	4
16	9	sp|B2RKS6|CH60_PORG3	60 kDa chaperonin	groL	139.59	58080	8	4	4
8	11	sp|B2RM93|CPG1_PORG3	Gingipain R1	rgpA	138.8	185323	3	5	1
13	31	sp|B2RLC1|RL27_PORG3	50S ribosomal protein L27	rpmA	138.15	9224	28	3	3
35	39	tr|B2RM85|B2RM85_PORG3	Uncharacterized protein	PGN_1962	136	39449	7	2	2
21	17	tr|B2RJZ8|B2RJZ8_PORG3	Electron transfer flavoprotein alpha subunit	PGN_1174	134.99	36755	9	3	3
56	73	tr|B2RIX5|B2RIX5_PORG3	Probable electron transfer flavoprotein beta subunit	PGN_0801	134.85	30967	6	1	1
38	67	sp|B2RLG9|ALF1_PORG3	Fructose-bisphosphate aldolase class 1	fda	134.71	32987	6	2	2
25	20	tr|B2RJS7|B2RJS7_PORG3	Dipeptidase	PGN_1103	134.61	62622	5	3	3
26	21	tr|B2RLX5|B2RLX5_PORG3	30S ribosomal protein S5	rpsE	130.08	17831	17	3	3
32	72	tr|B2RKG5|B2RKG5_PORG3	Putative CoA transferase	PGN_1341	129.24	54734	5	2	2
44	41	tr|B2RJQ4|B2RJQ4_PORG3	Branched-chain amino acid aminotransferase	PGN_1080	128.18	37823	7	2	2
15	15	tr|B2RJU4|B2RJU4_PORG3	Putative NADPH-NAD transhydrogenase	PGN_1120	125.71	41300	9	4	4
47	261	tr|B2RJR2|B2RJR2_PORG3	30S ribosomal protein S1	rpsA	124.3	67466	4	2	2
34	30	sp|B2RJ90|DNAK_PORG3	Chaperone protein DnaK	dnaK	122.72	69044	3	2	2
27	81	sp|B2RGQ9|RL19_PORG3	50S ribosomal protein L19	rplS	119.49	14088	14	3	3
31	25	sp|B2RLX7|RL6_PORG3	50S ribosomal protein L6	rplF	118.1	20355	10	2	2
39	46	sp|B2RLZ2|RL3_PORG3	50S ribosomal protein L3	rplC	116.81	21889	10	2	2
57	51	tr|B2RI24|B2RI24_PORG3	Methylmalonyl-CoA decarboxylase alpha subunit	PGN_0500	115.17	56668	3	1	1
19	26	tr|B2RKG2|B2RKG2_PORG3	Pyruvate phosphate dikinase	PGN_1338	114.94	100470	2	2	2
65	57	tr|B2RK48|B2RK48_PORG3	Probable transcriptional regulator	PGN_1224	111.18	17496	8	1	1
55	53	tr|B2RKN3|B2RKN3_PORG3	Putative peptidase	PGN_1409	111.12	50222	2	1	1
46	35	tr|B2RJ67|B2RJ67_PORG3	Fumarate hydratase class I	PGN_0893	107.93	60544	4	2	2
40	90	tr|B2RJZ7|B2RJZ7_PORG3	Putative electron transfer flavoprotein beta subunit	PGN_1173	107.01	28551	5	2	2
68	86	tr|B2RID4|B2RID4_PORG3	Uncharacterized protein	PGN_0610	105.31	47405	3	1	1
52	38	sp|B2RIT0|DPP5_PORG3	Dipeptidyl-peptidase 5	dpp5	104.07	77455	2	1	1
33	472	tr|B2RLM9|B2RLM9_PORG3	Putative 2-oxoglutarate oxidoreductase beta subunit	PGN_1755	102.44	25413	12	3	3
63	28	sp|B2RH41|RS16_PORG3	30S ribosomal protein S16	rpsP	99.01	20704	6	1	1
37	47	tr|B2RK03|B2RK03_PORG3	Phosphotransacetylase	PGN_1179	97.37	35828	5	2	2
43	29	sp|B2RI74|GCST_PORG3	Aminomethyltransferase	gcvT	97.3	40065	6	2	2
60	71	sp|B2RLX3|RL15_PORG3	50S ribosomal protein L15	rplO	97.26	15576	8	1	1
67	37	tr|B2RGS7|B2RGS7_PORG3	Uncharacterized protein	PGN_0053	96.6	47663	2	1	1
78	147	tr|B2RMB8|B2RMB8_PORG3	Uncharacterized protein	PGN_1995	91.1	10381	12	1	1
28	66	sp|B2RLX9|RS14_PORG3	30S ribosomal protein S14	rpsN	90.69	9950	13	1	1
66	125	tr|B2RM04|B2RM04_PORG3	Malate dehydrogenase	PGN_1880	89.41	36161	3	1	1
61	106	sp|B2RL48|RL1_PORG3	50S ribosomal protein L1	rplA	88.83	24968	6	1	1
45	62	sp|B2RLY2|RL14_PORG3	50S ribosomal protein L14	rplN	84.41	13065	14	2	2
54	43	tr|B2RL92|B2RL92_PORG3	Methionine gamma-lyase	PGN_1618	84.26	43262	3	1	1
41	42	tr|B2RJ88|B2RJ88_PORG3	Peptidase M24 family	PGN_0914	84.19	66622	3	2	2
69	69	sp|B2RJN1|RECA_PORG3	Protein RecA	recA	82.67	36888	4	1	1
42	32	tr|B2RIP9|B2RIP9_PORG3	4-hydroxybutyrate CoA-transferase	PGN_0725	82.56	47373	4	2	2
79	77	tr|B2RHM3|B2RHM3_PORG3	Upregulated in stationary phase protein A	ustA	81.62	9195	12	1	1
62	48	tr|B2RK05|B2RK05_PORG3	Probable thiol:disulfide oxidoreductase	PGN_1181	77.48	40360	2	1	1
71	145	tr|B2RIY0|B2RIY0_PORG3	Putative MotA/TolQ/ExbB proton channel protein	PGN_0806	75.33	28893	4	1	1
50	107	tr|B2RKJ9|B2RKJ9_PORG3	Putative beta-ketoacyl-acyl carrier protein reductase	PGN_1375	74.61	26035	7	2	2
64	357	sp|B2RL46|RL7_PORG3	50S ribosomal protein L7/L12	rplL	72.39	12687	9	1	1
10	592	sp|B2RJD8|RL35_PORG3	50S ribosomal protein L35	rpmI	71.53	7496	12	1	1
51	63	sp|B2RIG3|RS6_PORG3	30S ribosomal protein S6	rpsF	71.38	13594	13	2	2
90	481	tr|B2RLM6|B2RLM6_PORG3	Putative ferredoxin 4Fe-4S	PGN_1752	70.8	8185	12	1	1
88	590	tr|B2RIJ9|B2RIJ9_PORG3	Uncharacterized protein	PGN_0675	70.33	18986	7	1	1
83	98	tr|B2RHH6|B2RHH6_PORG3	Rubrerythrin	PGN_0302	70.13	21524	5	1	1
77	160	sp|B2RLY8|RS19_PORG3	30S ribosomal protein S19	rpsS	70.05	9909	9	1	1
53	44	tr|B2RGQ8|B2RGQ8_PORG3	DNA polymerase III subunit alpha	PGN_0034	69.33	139229	1	1	1
48	22	sp|B2RH63|FABH_PORG3	3-oxoacyl-[acyl-carrier-protein] synthase 3	fabH	66.6	37184	4	2	2
70	75	tr|B2RL21|B2RL21_PORG3	Uncharacterized protein	PGN_1547	64	30176	4	1	1
80	591	tr|B2RMJ6|B2RMJ6_PORG3	Uncharacterized protein	PGN_2073	62.8	38434	3	1	1
82	91	tr|B2RKZ1|B2RKZ1_PORG3	Peptidase T	pepT	62.75	44957	2	1	1
81	402	sp|B2RLX4|RL30_PORG3	50S ribosomal protein L30	rpmD	62.57	6686	14	1	1
75	55	tr|B2RME2|B2RME2_PORG3	Multifunctional fusion protein	lpxC	62.49	51691	2	1	1
74	109	tr|B2RKQ8|B2RKQ8_PORG3	Aminoacyl-histidine dipeptidase	PGN_1434	61.97	54154	3	1	1
49	112	sp|B2RLY1|RL24_PORG3	50S ribosomal protein L24	rplX	61.02	11602	8	1	1
76	54	tr|B2RJC6|B2RJC6_PORG3	Carboxyl-terminal processing protease	PGN_0952	59.36	63522	2	1	1
93	307	tr|B2RK33|B2RK33_PORG3	Probable flavodoxin	PGN_1209	58	20421	4	1	1
59	45	tr|B2RMB3|B2RMB3_PORG3	Uncharacterized protein	PGN_1990	55.33	28758	5	1	1
96	593	sp|B2RIG4|RS18_PORG3	30S ribosomal protein S18	rpsR	54.32	10622	11	1	1
73	114	tr|B2RIQ1|B2RIQ1_PORG3	4-hydroxybutyryl-CoA dehydratase	PGN_0727	51.16	54021	1	1	1
72	49	tr|B2RJU0|B2RJU0_PORG3	Putative aminotransferase	PGN_1116	50.11	49281	2	1	1
87	78	tr|B2RK37|B2RK37_PORG3	Putative ATP-binding protein	PGN_1213	49.58	119142	1	1	1
89	33	sp|B2RL63|RS9_PORG3	30S ribosomal protein S9	rpsI	48.76	14526	8	1	1
101	459	sp|B2RM15|RL28_PORG3	50S ribosomal protein L28	rpmB	46.97	9010	11	1	1
84	103	tr|B2RIW7|B2RIW7_PORG3	4-alpha-glucanotransferase	PGN_0793	46.72	103846	1	1	1
94	254	tr|B2RIC8|B2RIC8_PORG3	Ferritin	PGN_0604	44.61	18528	6	1	1
102	598	sp|B2RH62|RL32_PORG3	50S ribosomal protein L32	rpmF	43.56	6941	13	1	1
85	65	tr|B2RH14|B2RH14_PORG3	Multifunctional fusion protein	msrA	42.88	39602	3	1	1
99	394	tr|B2RI46|B2RI46_PORG3	Putative dihydropteroate synthase	PGN_0522	42.69	31188	3	1	1
104	604	tr|B2RLX1|B2RLX1_PORG3	Methionine aminopeptidase	map	41.82	28262	4	1	1
100	414	sp|B2RIG5|RL9_PORG3	50S ribosomal protein L9	rplI	41.44	19330	6	1	1
103	603	sp|B2RH54|FIMA1_PORG3	Major fimbrium subunit FimA type-1	fimA	41.18	41367	3	1	1
97	210	tr|B2RJM3|B2RJM3_PORG3	Putative alkaline phosphatase	PGN_1049	41.15	62592	2	1	1
92	34	sp|B2RL54|RS21_PORG3	30S ribosomal protein S21	rpsU	39.95	7447	16	1	1
91	384	tr|B2RHK9|B2RHK9_PORG3	Uncharacterized protein	PGN_0335	38.58	91516	1	1	1
98	79	tr|B2RL64|B2RL64_PORG3	50S ribosomal protein L13	rplM	38.48	17013	5	1	1
95	121	sp|B2RLY7|RL22_PORG3	50S ribosomal protein L22	rplV	38.2	15327	5	1	1

### Sheet: proteins -  Δptk1
			Proteins from Δptk1 only
Protein Group	Protein ID	Accession	Description	Gene name	Protein ID Confidence (-10lgP)	Avg. Mass	Coverage (%)	Area	#Peptides	#Unique
1	1	tr|B2RIN4|B2RIN4_PORG3	Indolepyruvate oxidoreductase subunit IorA	PGN_0710	191.5	58359	12	204140	7	7
2	7	tr|B2RKS9|B2RKS9_PORG3	Uncharacterized protein	PGN_1455	162.7	115324	4	83341	4	4
3	78	tr|B2RK37|B2RK37_PORG3	Putative ATP-binding protein	PGN_1213	51.3	119142	1	25998	1	1
5	103	tr|B2RIW7|B2RIW7_PORG3	4-alpha-glucanotransferase	PGN_0793	45.5	103846	1	6005.9	1	1
4	26	tr|B2RKG2|B2RKG2_PORG3	Pyruvate phosphate dikinase	PGN_1338	41.87	100470	1	4596.3	1	1

### Sheet: PeaksXpro Settings
PeaksXpro (10.6) Settings
Data Import Settings			PeaksPTM PSM Error Distribution
Ion Source	ESI(nano-spray)
Fragmentation Mode	CID, CAD(y and b ions)
Acquisition Mode	DDA
MS Scan Mode	FT-ICR/Orbitrap
MS/MS Scan Mode	Linear Ion Trap
Acquisition Mode	FALSE
MS/MS Scan Centroid	TRUE
Data Refine Settings
Merge Options	no merge
Precursor Options	corrected
Charge Options	no correction
Filter Options	no filter
Process	TRUE
Default	TRUE
Associate chimera	yes
Denovo Settings
PEAKS Version	PEAKS Studio 10.6 build 20201221
Parent Mass Error Tolerance	15.0 ppm
Fragment Mass Error Tolerance	0.5 Da
Enzyme	Trypsin
Fixed Modifications
Carbamidomethylation	57.02
Variable Modifications
Oxidation (M)	15.99
Max Variable PTM Per Peptide	3
Report # Peptides	5
Dependencies	3, 2, 4, 1, 7, 6, 17, 5, 10, 9, 19, 8, 13, 12, 20, 11, 15, 14, 21, 16, 18
PeaksDB Settings
PEAKS Version	PEAKS Studio 10.6 build 20201221
Search Engine Name	PEAKS
Parent Mass Error Tolerance	15.0 ppm
Fragment Mass Error Tolerance	0.5 Da
Precursor Mass Search Type	monoisotopic
Enzyme	Trypsin
Max Missed Cleavages	2
Digest Mode	Semispecific
Fixed Modifications
Carbamidomethylation	57.02
Variable Modifications
Oxidation (M)	15.99
Max Variable PTM Per Peptide	3
Database	PgingivalisATCC33277
Taxon	All
Searched Entry	2022
FDR Estimation	Enabled
Dependencies	22
PeaksPTM Settings
PEAKS Version	PEAKS Studio 10.6 build 20201221
Search Engine Name	PEAKS
Parent Mass Error Tolerance	15.0 ppm
Fragment Mass Error Tolerance	0.5 Da
Precursor Mass Search Type	monoisotopic
Enzyme	Trypsin
Max Missed Cleavages	2
Digest Mode	Semispecific
Fixed Modifications
Carbamidomethylation	57.02
Variable Modifications
Oxidation (M)	15.99
4-hydroxynonenal (HNE)	156.12
Acetylation (K)	42.01
Acetylation (N-term)	42.01
Acetylation (Protein N-term)	42.01
Amidation	-0.98
Ammonia-loss (C@N-term)	-17.03
Ammonia-loss (Protein N-term)	-17.03
	and 45 more...	Complete PeaksPTM List
Max Variable PTM Per Peptide	3	Acetylation (K)
Database	PgingivalisATCC33277	Acetylation (N-term)
Taxon	All	Acetylation (Protein N-term)
Searched Entry	2022	Amidation
FDR Estimation	Enabled	Biotinylation
De novo score(%) threshold	15	Carbamidomethylation
Peptide hit threshold (-10logP)	30	Carbamylation
Peaks run ID	23	Carboxymethyl
		Citrullination
		Deamidation (NQ)
		Homoserine
		Homoserine lactone
		Phosphorylation (HCDR)
		Phosphorylation (STY)
		Dehydration
		Propionamide
		Pyro-glu from E
		Pyro-glu from Q
		N-Succinimidyl-2-morpholine acetate
		Sodium adduct
		S-pyridylethylation
		Methylation(C-term)
		Methylation(KR)
		Methylation(Protein N-term)
		Methylation(others)
		Oxidation (HW)
		Oxidation (M)
		Dimethylation(KR)
		Dimethylation(NP)
		Trimethylation
		Beta-methylthiolation
		Sulfation
		Lipoyl
		Farnesylation
		Myristoylation
		Pyridoxal phosphate
		Palmitoylation
		Geranyl-geranyl
		Phosphopantetheine
		FAD
		Tripalmitate
		Guanidination
		4-hydroxynonenal (HNE)
		Ubiquitin
		Formylation
		Formylation (Protein N-term)
		Carboxylation (E)
		Pyruvic acid from N-term cys
		Ammonia-loss (C@N-term)
		Ammonia-loss (Protein N-term)
		Ser->LacticAcid (Protein N-term)
		Dioxidation (M)
		Sulphone
		Ubiquitination
